# Investigating the potential for mirror self-recognition in honeybees (*Apis mellifera*): a preliminary study using the mark test

**DOI:** 10.1101/2025.10.14.682345

**Authors:** Gentaro Shishimi, Rena Akaishi, Mana Matsukami

**Author notes:** (GS). These authors contributed equally to this work (Rena Akaishi, Mana Matsukami).

## Abstract

Mirror self-recognition (MSR) is a key indicator of self-awareness, primarily studied in vertebrates. Investigating MSR in invertebrates such as the western honeybee (*Apis mellifera*), an insect with advanced cognition, is essential to understanding the evolutionary origins and potential convergent evolution of self-recognition. We conducted two experiments using a classic mark test, applying a paint mark to the clypeus, a body part invisible to the bee without a mirror, and compared head-directed grooming between bees with and without mirror access. In Experiment 1 (n=12), without prior mirror exposure, bees did not increase their total grooming activity, although they did groom for a significantly higher proportion of time while facing the mirror. In Experiment 2 (n=9), bees with prior mirror exposure showed significantly higher total grooming activity than controls, an effect driven by an increase in grooming while facing the mirror. However, the critical test for MSR, a direct comparison of grooming while facing the mirror versus facing away from it, was not significant in either experiment’s mirror group. Our findings suggest the observed behaviors are not indicative of MSR. Instead, they are better explained by simpler mechanisms, such as an orienting response to a novel stimulus (Exp 1), generalized agitation from a perceived social stimulus (Exp 2), or tactile irritation from the mark itself, an interpretation consistent with findings in other invertebrates. This exploratory research, limited by small sample sizes, provides preliminary yet inconclusive evidence. We discuss our results in the context of key methodological prerequisites for the mark test, such as mark salience, and the broader possibility that MSR-like behaviors reflect a learned perceptual-motor skill rather than an abstract self-concept. Thus, this study contributes not by providing a definitive answer, but by highlighting these critical challenges and establishing a rigorous framework for future investigations designed to disentangle these alternative hypotheses.
