## Supplementary material for "Investigating the potential for mirror self-recognition in honeybees (*Apis mellifera*): a preliminary study using the mark test": S2_Experiment2_RawData

### Sheet: Observer RA
S1					S2					S3					S4					S5					S6					S7					S8					S9
Time Stamp	Duration (s)	Frequency	Direction (F, A, N)		Time Stamp	Duration (s)	Frequency	Direction (F, A, N)		Time Stamp	Duration (s)	Frequency	Direction (F, A, N)		Time Stamp	Duration (s)	Frequency	Direction (F, A, N)		Time Stamp	Duration (s)	Frequency	Direction (F, A, N)		Time Stamp	Duration (s)	Frequency	Direction (F, A, N)		Time Stamp	Duration (s)	Frequency	Direction (F, A, N)		Time Stamp	Duration (s)	Frequency	Direction (F, A, N)		Time Stamp	Duration (s)	Frequency	Direction (F, A, N)
0:00:20	0.68	4	T		0:01:09	1.56	6	T		0:00:03	0.23	1	A		00:00:16	0.23	2	T		00:00:07	0.16	1	T		00:00:01	0.41	2	T		00:00:15	0.34	1	T		00:00:00	0.11	1	T		00:00:57	0.53	4	A
0:00:28	0.85	5	T		0:01:19	0.38	3	T		0:00:05	0.21	1	T		00:01:02	0.81	4	T		00:00:17	0.68	6	N		00:00:16	0.47	3	T		00:00:20	0.36	5	A		00:00:07	0.73	2	T		00:01:05	0.54	3	T
0:00:36	1.96	7	A		0:01:24	0.18	1	T		0:00:06	0.21	2	A		00:01:20	0.44	2	A		00:00:39	0.35	4	N		00:00:23	1.28	4	T		00:00:33	0.48	3	N		00:00:18	0.13	1	A		00:02:54	0.11	2	N
0:00:42	0.38	1	A		0:01:42	1.88	6	T		0:00:07	0.36	1	A		00:01:58	1.64	6	T		00:00:41	0.78	6	T		00:00:40	0.39	1	T		00:01:06	0.21	2	A		00:03:45	0.43	1	A		00:03:00	1.33	5	T
0:00:44	0.36	1	A		0:02:01	0.16	1	A		0:00:26	0.26	1	A		00:02:14	0.81	1	A		00:01:28	0.21	2	T		00:00:41	0.4	1	T		00:03:00	0.4	2	A		00:04:20	1.01	4	A		00:03:17	0.21	1	A
0:00:53	0.21	2	A		0:02:03	0.38	1	A		0:00:33	0.78	2	T		00:02:29	0.88	1	A		00:01:30	0.21	2	T		00:00:58	0.54	3	T		00:03:46	0.43	2	N		00:07:18	0.26	1	T		00:03:20	0.25	1	T
0:00:55	0.19	2	A		0:02:05	0.95	6	A		0:00:36	0.21	1	N		00:02:39	2.03	3	A		00:01:45	2.23	16	A		00:01:06	1.86	7	A		00:05:09	0.41	3	N		00:07:40	0.71	2	A		00:03:26	0.54	3	A
0:01:09	0.48	2	T		0:02:20	2.61	7	A		0:00:50	0.23	1	A		00:03:38	1.08	3	T		00:02:05	0.21	2	T		00:01:19	0.85	5	A		00:06:49	0.81	2	A		00:07:52	0.94	3	N		00:03:32	1.43	6	T
0:01:15	0.81	2	T		0:02:39	0.99	3	A		0:00:51	0.56	2	T		00:03:44	0.51	3	A		00:02:32	1.5	10	T		00:01:33	0.34	2	T		00:08:20	0.39	1	T		00:07:56	0.45	4	N		00:03:51	0.44	2	A
0:01:23~0:01:48	7.71	30	T		0:02:51	0.36	2	A		0:02:05	0.2	1	T		00:03:57	0.84	4	T		00:02:50	0.16	2	T		00:01:35	0.54	1	T		00:08:26	0.26	1	T		00:07:59	1.04	5	A		00:03:53	0.43	2	T
0:01:52	0.48	2	T		0:03:01	4.14	12	A			0.16	2	N		00:04:28	0.18	1	T		00:03:53	0.15	2	T		00:01:40	0.63	3	T		00:09:11	1.31	6	A		00:08:25	1.29	5	A		00:03:56	0.51	2	T
0:02:05~0:02:46	9.53	49	T		0:03:18	0.81	6	A			0.83	4	T		00:04:32	1.15	5	T		00:04:01	0.41	4	A		00:02:05	0.63	3	T		00:11:18	0.35	2	T		00:08:57	0.46	2	T		00:04:00	0.45	2	T
0:02:57	0.39	1	T		0:03:34	3.89	14	A		0:02:13	0.15	1	A		00:04:40	0.41	2	A		00:08:28	0.16	2	T		00:02:48	0.33	3	T		00:13:56	0.65	2	A		00:09:13	0.83	3	T		00:06:53	0.28	2	A
0:03:01	0.5	2	T		0:04:53	0.4	1	T		0:02:24	0.19	1	T		00:04:46	0.95	5	T		00:09:50	0.31	2	T		00:02:58	0.53	2	T		00:15:47	0.31	1	A		00:10:04	2.76	6	A		00:07:33	0.26	2	T
0:03:07	0.26	1	T		0:04:57	0.88	2	T		~0:02:57	2.99	18	T		00:05:08	0.74	6	T		00:10:59	0.21	1	T		00:03:10	0.23	1	T		00:18:31	0.81	3	A		00:10:30	0.46	3	A		00:08:56	0.26	2	A
0:03:12	1.61	9	T		0:05:01	0.76	2	T		0:07:11	1.91	9	T		00:05:17	0.16	1	A		00:11:32	0.14	1	A		00:04:03	2.16	9	T		00:21:55	0.43	4	T		00:11:47	1.6	7	A		00:09:28	0.43	3	T
0:03:17	0.35	2	T		0:05:15	0.93	3	T		0:09:26	2.31	13	T		00:05:19	0.71	5	N		00:15:08	0.13	1	T		00:04:19	0.7	4	T		00:23:50	0.4	3	A		00:13:11	0.6	3	A		00:10:39	0.28	1	T
0:03:31	0.19	1	A		0:05:18	0.91	6	T		0:11:02	1.06	5	N		00:05:49	0.16	2	N		00:17:11	0.26	1	A		00:04:26	0.26	1	T		00:25:09	0.33	2	T		00:14:39	0.41	2	A		00:10:41	0.23	1	T
0:04:01	0.18	1	A		0:05:25	1.51	6	A		0:12:11	0.35	4	A		00:05:50	0.28	1	A		00:18:04	0.13	1	T		00:04:33	0.36	1	T		00:26:17	0.33	1	T		00:16:53	0.33	1	T		00:11:45	0.18	1	A
0:04:03	0.11	1	T		0:05:37	1.73	9	A		0:12:50	0.44	2	T		00:05:52	0.4	3	A		00:19:02	1.4	10	A		00:04:36	0.34	1	T		00:28:00	0.28	2	T		00:17:39	0.3	2	A		00:12:21	0.21	2	N
0:04:24	0.13	1	T		0:05:56	0.48	4	A		0:12:58	0.23	2	A		00:06:14	0.7	2	A		00:20:46	0.23	2	A		00:04:38	0.73	3	T		00:29:04	0.49	3	T		00:18:11	0.31	2	A		00:13:03	0.28	1	T
0:04:43	0.21	1	A		0:06:16	0.18	2	T		0:13:00	0.21	1	A		00:06:38	0.33	1	A		00:22:59	0.26	2	T		0:04:53~0:05:20	2.6	14	T		00:32:41	0.21	1	A		00:18:58	0.51	3	A		00:13:28	0.26	2	A
0:04:46	0.2	1	T		0:06:34	0.8	5	A		0:15:35	0.19	1	N		00:07:19	0.29	1	T		00:28:35	0.29	3	T		00:05:30	0.55	2	A		00:33:31	0.44	3	T		00:20:07	0.21	1	T		00:14:11	0.26	2	A
0:04:55	0.16	1	A		0:06:47	0.31	4	T		0:16:34	0.41	2	A		00:07:30	0.24	1	A		00:29:18	0.13	1	A		00:05:32	0.58	2	T		00:37:18	0.41	2	N		00:21:24	0.28	2	A		00:14:52	0.23	1	T
0:05:15	0.13	1	T		0:06:49	2.2	9	A		0:30:57	0.21	1	T		00:07:37	0.39	1	A		00:29:57	0.14	1	T		00:06:06	0.5	1	T							00:22:22	0.46	3	T		00:15:01	0.41	2	T
0:05:50	0.16	1	A		0:10:45	0.25	2	T							00:08:34	0.33	1	A		00:33:46	0.34	1	A		00:06:21	0.39	2	T							00:23:54	0.26	3	T		00:15:48	0.28	2	N
0:06:04	0.13	1	T		0:16:42	0.43	2	A							00:10:12	0.31	1	A		00:39:11	0.73	4	T		00:06:39	0.36	2	A							00:25:10	0.24	1	T		00:16:05	0.21	1	T
0:07:07	0.14	1	A		0:17:10	0.24	2	A							00:11:50	0.3	1	T							00:06:48	0.18	1	A							00:25:19	0.56	3	A		00:16:34	0.21	1	T
0:07:55	0.18	1	A		0:22:07	0.23	2	A							00:12:56	0.23	1	A							00:07:30	0.28	2	A							00:26:28	0.23	2	T		00:16:49	0.24	1	A
0:08:58	0.2	2	A		0:22:38	0.26	2	A							00:14:38	0.25	1	A							00:07:37	0.29	2	T							00:28:36	0.53	3	T		00:18:01	0.31	1	A
0:09:47	0.23	1	A		0:23:02	0.41	1	A							00:17:37	0.39	1	A							00:07:38	0.14	1	A							00:28:37	0.15	2	A		00:18:56	0.31	2	T
0:11:19	0.18	1	T		0:23:04	0.31	1	T							00:25:09	0.31	2	A							00:08:22	0.55	2	T							00:28:38	0.21	2	A		00:18:58	0.23	1	A
0:11:20	0.19	1	T		0:23:13	0.33	2	T							00:27:03	0.41	1	T							00:08:27	0.56	3	T							00:30:46	0.48	3	T		00:20:59	0.21	2	N
0:12:43	0.35	2	T		0:23:35	0.49	1	A							00:30:44	0.23	1	A							00:08:44	0.46	3	A							00:36:59	0.31	2	T		00:21:00	0.23	1	T
0:14:08	0.16	1	N		0:23:50	0.43	1	A																	00:09:01	0.21	2	A							00:39:19	0.59	3	A		00:21:28	0.28	1	A
0:15:16	0.3	2	T		0:23:53	0.79	5	T																	00:10:00	0.18	1	T												00:22:16	0.26	1	A
0:16:16	0.21	2	A		0:24:02	0.39	2	T																	00:10:59	0.18	1	T												00:23:30	0.29	1	A
0:18:00	0.21	2	A		0:24:15	1.13	4	A																	00:11:40	0.26	2	T												00:23:47	0.26	1	A
0:19:18	0.19	1	T		0:24:21	3.61	5	A																	00:13:10	0.93	6	T												00:24:05	0.18	1	A
0:19:19	0.16	1	T		0:24:34	0.33	1	A																	00:15:20	0.23	1	T												00:24:27	0.23	2	A
0:19:44	0.28	2	T		0:24:45	0.99	2	A																	00:17:06	0.26	1	T												00:24:42	0.23	1	A
0:24:10	0.29	2	T		00:24:49	0.39	1	A																	00:17:37	0.4	2	A												00:25:02	0.23	1	T
0:27:02	0.16	1	A		0:24:52	0.73	3	A																	00:17:39	0.61	3	T												00:25:07	0.36	1	T
0:37:20	0.16	1	A		0:24:56	0.86	4	A																	00:18:05	1.43	8	T												00:25:16	0.33	4	A
0:37:21	0.14	1	A		0:25:00	0.83	2	A																	00:18:45	2.63	10	A												00:25:21	0.31	2	T
0:37:21	0.41	2	T		0:25:05	0.46	2	A																	00:18:54	0.14	1	T												00:25:24	0.25	2	T
					0:25:14	0.71	3	T																	0:18:57~0:19:10	1.21	10	T												00:26:14	0.18	1	A
					0:25:26	0.18	1	T																		0.74	3	A												00:27:02	0.36	2	A
					0:25:29	0.73	2	T																	00:19:12	0.16	1	A												00:27:22	0.79	4	T
					0:25:37	2.16	7	T																	00:20:23	0.26	2	A												00:30:06	0.66	2	T
					0:25:46	0.51	2	T																	00:21:23	0.18	2	A												00:30:30	0.14	1	A
					0:25:54	0.78	1	T																	00:22:26	0.23	1	T												00:31:04	0.23	1	A
					0:25:56	0.76	3	T																	00:23:26	0.4	1	A												00:31:26	2.24	7	A
					0:26:10	0.13	1	T																	00:23:47	0.19	1	A												00:33:23	0.19	1	A
					0:26:12	1.43	4	T																	00:24:15	0.3	1	T												00:33:36	0.24	1	A
					0:26:19	0.29	1	T																	00:25:57	0.33	3	A												00:34:41	0.25	1	T
					0:26:21	1.06	3	T																	00:27:14	0.2	1	T												00:34:43	0.24	2	T
					0:30:54	0.23	1	A																	00:28:10	0.51	5	A												00:35:28	0.31	2	A
					0:32:50	0.24	2	T																	00:29:27	0.36	2	A												00:36:30	0.24	2	A
					0:33:49	0.48	1	T																	00:32:30	0.28	1	T												00:37:42	0.31	2	A
					0:34:42~0:34:50	2.31	8	T																	00:34:54	0.4	2	T												00:38:51	0.28	2	A
					0:38:24~0:38:32	1.55	8	T																	00:35:57	0.26	2	A												00:39:26	0.14	1	T
					0:39:58	1.45	4	T																	00:37:02	0.26	1	A												00:39:33	0.19	2	T
																									00:38:04	0.18	1	A
																									00:39:07	0.36	2	T
																									00:39:25	0.46	2	A

### Sheet: Observer MM
S1					S2					S3					S4					S5					S6					S7					S8					S9
Time Stamp	Duration (s)	Frequency	Direction (F, A, N)		Time Stamp	Duration (s)	Frequency	Direction (F, A, N)		Time Stamp	Duration (s)	Frequency	Direction (F, A, N)		Time Stamp	Duration (s)	Frequency	Direction (F, A, N)		Time Stamp	Duration (s)	Frequency	Direction (F, A, N)		Time Stamp	Duration (s)	Frequency	Direction (F, A, N)		Time Stamp	Duration (s)	Frequency	Direction (F, A, N)		Time Stamp	Duration (s)	Frequency	Direction (F, A, N)		Time Stamp	Duration (s)	Frequency	Direction (F, A, N)
0:00:20	0.56	4	F		0:01:08	0.71	6	F		0:00:03	0.18	1	A		0:00:16	0.16	2	F		0:00:07	0.21	1	F		0:00:01	0.23	2	F		0:00:20	0.39	4	A		0:00:00	0.15	1	F		0:00:57	0.33	4	F
0:00:27	0.55	6	F		0:01:19~0:01:24	0.16	3	F		0:00:05	0.13	1	F		0:01:02	0.13	2	F		0:00:17	0.73	6	N		0:00:18	0.15	1	F		0:00:33	0.43	3	N		0:00:07	0.43	2	F		0:01:04	0.43	3	F
0:00:36	0.89	7	A		0:01:42	1.51	7	F		0:00:06	0.33	3	A		0:01:04	0.18	2	F		0:00:39	0.36	3	N		0:00:24	0.48	2	F		0:01:06	0.43	2	A		0:00:17	0.16	1	A		0:03:00	0.74	5	F
0:00:42	0.33	1	A		0:02:02	0.42	2	A		0:00:33	0.36	4	F		0:01:19	0.36	2	A		0:00:41	0.66	7	F		0:00:40	0.56	2	F		0:03:00	0.36	2	A		0:03:45	0.41	1	A		0:03:17	0.18	1	A
0:00:44	0.23	1	A		0:02:04	1.28	10	A		0:00:50	0.14	1	A		0:01:58~0:02:01	0.78	6	F		0:01:28	0.31	2	F		0:00:58	0.44	1	F		0:03:47	0.4	1	N		0:04:20	1.08	5	A		0:03:19	0.53	2	F
0:00:53	0.19	2	A		0:02:20~0:02:26	1.13	5	A		0:00:51	0.26	2	F		0:02:14	0.35	1	A		0:01:30	0.21	2	F		0:01:06	0.95	6	A		0:05:09	0.38	2	A		0:07:18	0.34	1	F		0:03:26	0.63	5	A
0:00:55	0.18	2	A		0:02:39	0.44	4	A		0:02:05	0.16	1	F		0:02:29	0.35	1	A		0:01:45	0.96	15	A		0:01:19	1.18	5	F		0:06:49	0.56	4	A		0:07:40	0.36	2	A		0:03:32~0:03:34	1.06	8	F
0:01:08	0.28	2	F		0:02:51	0.29	2	A		0:02:06	0.14	2	N		0:02:38	0.55	3	A		0:02:05	0.33	2	F		0:01:33	0.48	3	F		0:08:20	0.39	1	F		0:07:52	0.38	3	N		0:03:51	0.16	1	A
0:01:16	0.25	2	F		0:03:01~0:03:06	2.18	12	A		0:02:07	0.44	4	F		0:03:38	0.4	3	F		0:02:32	1.65	1	F		0:01:40	0.71	2	F		0:08:26	0.15	1	F		0:07:56	0.33	3	N		0:03:53	0.5	3	F
0:01:23~0:01:30	2.76	12	F		0:03:18	0.75	2	A		0:02:13	0.15	1	A		0:03:44	0.51	3	A		0:03:52	0.21	2	F		0:01:45	0.21	1	F		0:09:11	0.93	6	A		0:07:59~0:08:01	0.64	5	A		0:03:56	0.23	2	F
0:01:35~0:01:47	6.64	18	F		0:03:34	0.5	5	A		0:02:24	0.14	1	A		0:03:57	0.65	4	F		0:04:01	0.43	4	A		0:02:06	0.96	2	F		0:11:18	0.24	1	F		0:08:25	0.83	5	A		0:04:00	0.29	2	F
0:01:53	0.64	2	F		0:04:53	0.13	1	F		0:02:38	0.82	5	F		0:04:28	0.14	1	F		0:10:16	0.2	1	A		0:02:20	0.18	1	F		0:13:56	0.58	4	A		0:08:57	0.18	1	F		0:06:53	0.16	2	A
0:02:05~0:02:15	5.13	18	F		0:04:57	0.3	2	F		0:02:50	1.41	7	F		0:04:32	0.53	5	F		0:11:32	0.16	1	A		0:02:30~0:02:34	0.54	3	F		0:15:47	0.21	1	A		0:09:12	0.3	2	F		0:07:32	0.18	2	F
0:02:20	0.35	2	F		0:05:02	0.6	2	F		0:07:11~0:07:22	2.09	9	F		0:04:39	0.26	2	A		0:15:08	0.16	1	F		0:02:39	0.33	2	F		0:18:31	0.36	3	A		0:10:04	1.31	6	A		0:08:55	0.16	2	A
0:02:28~0:02:30	1.68	8	F		0:05:14	1.03	3	F		0:09:26~0:09:42	2.37	13	F		0:04:46	0.51	5	F		0:17:11	0.2	1	A		0:03:10	0.13	1	F		0:21:55	0.23	2	F		0:10:29	0.36	3	A		0:09:28	0.46	3	F
0:02:38~0:02:44	1.93	16	F		0:05:18	1.03	6	F		0:11:02~0:11:08	0.71	5	F		0:05:09~0:05:13	0.63	6	F		0:19:02	1.64	7	A		0:04:03~0:04:07	0.88	6	F		0:23:51	0.15	1	A		0:11:47	0.78	6	A		0:10:39	0.19	1	F
0:02:48	0.16	1	F		0:05:24	1.05	6	A		0:12:09	0.9	2	A		0:05:17	0.16	1	A		0:20:45	0.39	2	A		0:04:10~0:04:13	0.38	3	F		0:25:10	0.16	1	F		0:13:11	0.46	2	A		0:10:41	0.16	1	F
0:02:56	0.18	1	F		0:05:36	1.61	7	A		0:12:11	0.2	4	A		0:05:19	0.89	5	F		0:22:58	0.18	3	F		0:04:19~0:04:22	0.43	4	F		0:26:18	0.15	1	F		0:14:39	0.34	2	A		0:12:21	0.14	2	A
0:03:01	0.18	2	F		0:05:56	0.58	3	A		0:12:50	0.14	2	F		0:05:50	0.76	7	A		0:28:36	0.31	3	F		0:04:26	0.13	1	F		0:27:59	1.8	2	F		0:16:53	0.14	1	F		0:13:03	0.18	1	F
0:03:07	0.18	1	F		0:06:16	0.18	2	F		0:12:59	0.16	2	A		0:06:14	0.36	3	A		0:33:51	0.28	1	A		0:04:33	0.3	1	F		0:29:03	0.36	3	F		0:17:39	0.23	2	A		0:13:28	0.18	2	A
0:03:11~0:03:15	1.65	8	F		0:06:34	0.71	5	A		0:13:00	0.15	1	A		0:06:38	0.16	1	A		0:39:11	0.25	2	F		0:04:36	0.58	4	F		0:32:42	0.23	2	A		0:18:11	0.3	2	A		0:14:11	0.18	1	A
0:03:17	0.14	1	F		0:06:47	0.2	2	F		0:15:35	0.18	1	F		0:07:19	0.18	1	F			9.83	67			0:04:53	0.51	3	F		0:33:31	0.29	2	F		0:18:58	0.31	2	A		0:14:51	0.16	1	F
0:03:31	0.16	1	A		0:06:49	1.61	7	A		0:15:57	0.18	1	A		0:07:30	0.16	1	A			4.48	26			0:04:56~0:04:59	1.26	7	F		0:37:17	0.41	4	N		0:21:23	0.26	2	A		0:15:01	0.24	2	F
0:04:01	0.13	1	A		0:10:45	0.18	2	F		0:16:34	0.15	2	A		0:07:37	0.16	1	A			4.26	32			0:05:03	0.25	1	F							0:23:54	0.3	2	F		0:15:48	0.18	2	N
0:04:43	0.16	1	A		0:13:45	0.14	2	F		0:30:58	0.16	1	F		0:08:34	0.26	1	A			1.09	9			0:05:07	0.26	1	F							0:25:10	0.26	1	F		0:16:34	0.16	1	F
0:04:46	0.18	1	F		0:16:42	0.28	2	A		0:37:42	0.15	2	A		0:09:34	0.13	1	A							0:05:15	0.26	2	F							0:25:20	0.26	3	A		0:16:48	0.13	1	A
0:05:16	0.13	2	F		0:17:10	0.18	2	A							0:10:12	0.18	1	A							0:05:26	0.15	1	A							0:26:27	0.28	2	F		0:18:02	0.15	1	A
0:05:50	0.15	1	A		0:22:07	0.13	2	A							0:11:50	0.28	1	F							0:05:30	0.16	2	A							0:28:35	0.41	3	F		0:18:56	0.11	2	F
0:06:04	0.21	1	F		0:22:38	0.16	2	A							0:14:38	0.26	1	A							0:05:33	0.41	2	F							0:28:37	0.23	2	A		0:18:58	0.15	1	A
0:07:07	0.15	2	A		0:23:02	0.13	1	A							0:17:36	0.19	1	A							0:06:06	0.16	1	F							0:30:47	0.21	2	F		0:20:10	0.19	2	F
0:07:55	0.15	2	A		0:23:04	0.16	1	F							0:25:09	0.26	2	A							0:06:21	0.24	2	F							0:39:19	0.51	3	A		0:20:58	0.13	2	N
0:08:14	0.13	1	F		0:23:19	0.99	3	F							0:27:02	0.23	1	F							0:06:39	0.16	2	A												0:20:59	0.15	1	F
0:08:58	0.15	2	A		0:23:34	0.18	1	A							0:30:44	0.18	1	A							0:07:30	0.16	1	A												0:22:16	0.13	1	A
0:09:47	0.13	1	A		0:23:49	0.33	1	A																	0:07:36	0.4	2	F												0:23:30	0.15	1	A
0:11:19	0.31	2	F		0:23:53	0.18	4	F																	0:08:26	0.38	2	F												0:23:47	0.14	1	A
0:12:44	0.2	2	A		0:24:16	0.36	2	A																	0:11:39	0.26	2	F												0:24:26	0.15	1	A
0:14:09	0.15	1	F		0:24:21	2.86	3	A																	0:13:10	0.25	2	F												0:24:42	0.13	1	A
0:15:16	0.18	2	F		0:24:25	1.24	4	A																	0:13:12	0.33	4	F												0:24:56	0.79	5	A
0:16:16	0.15	2	A		0:24:34	0.23	1	A																	0:14:20	0.16	1	A												0:25:06	0.14	1	F
0:18:00	0.13	2	A		0:24:45	0.61	2	A																	0:16:17	0.15	1	F												0:25:21	0.36	2	F
0:19:18	0.35	2	F		0:24:48	0.18	1	A																	0:17:06	0.2	1	F												0:26:14	0.16	1	A
0:19:44	0.28	2	F		0:24:52	0.78	3	A																	0:17:37	0.24	2	A												0:27:02	0.18	2	A
0:24:10	0.4	2	F		0:24:56	0.45	3	A																	0:17:39~0:17:41	0.47	5	F												0:27:22	0.16	4	F
0:27:02	0.15	1	A		0:25:00	0.46	2	A																	0:18:04	1.24	4	F												0:28:40	0.16	1	A
0:37:20	0.15	2	A		0:25:04	0.21	2	A																	0:18:44	0.24	8	A												0:29:06	0.15	1	A
0:37:21	0.11	1	F		0:25:14	0.28	2	F																	0:18:50	0.46	3	A												0:30:06	0.65	3	F
					0:25:37	1.53	7	F																	0:18:57~0:19:02	1	6	F												0:31:04	0.2	1	A
					0:25:47	0.33	2	F																	0:19:03	0.33	3	A												0:31:26	1.03	7	A
					0:25:54	0.93	5	F																	0:19:12	0.15	1	A												0:33:22	0.16	2	A
					0:26:01	0.35	2	F																	0:20:23	0.16	2	A												0:33:36	0.16	1	A
					0:26:12	1.06	4	F																	0:21:23	0.16	2	A												0:34:43	0.15	2	F
					0:26:18	0.7	4	F																	0:22:26	0.13	1	F												0:35:28	0.16	2	A
					0:30:54	0.14	1	A																	0:23:26	0.13	1	A												0:36:30	0.16	2	A
					0:32:50	0.28	2	F																	0:23:47	0.14	1	A												0:37:42	0.21	2	A
					0:33:48	0.15	1	F																	0:25:57	0.31	2	A												0:38:51	0.14	2	A
					0:34:42~0:34:49	1.93	8	F																	0:28:10	0.16	2	A												0:39:33	0.16	2	F
					0:28:23~0:28:31	0.5	5	F																	0:29:27	0.16	2	A
					0:39:58	0.74	4	F																	0:30:54	0.18	2	A
																									0:32:30	0.13	2	F
																									0:34:54	0.3	2	F
																									0:35:57	0.13	2	A
																									0:38:04	0.18	1	A
																									0:39:07	0.16	2	F
																									0:39:25	0.49	2	A
